# DeleteomeTools: Utilizing a compendium of yeast deletion strain transcriptomes to identify co-functional genes

**DOI:** 10.1101/2024.02.05.578946

**Authors:** Maxwell L. Neal, Sanjeev K. Choudhry, John D. Aitchison

## Abstract

We introduce DeleteomeTools, an R package that leverages the Deleteome compendium of yeast single-gene deletion transcriptomes to predict gene function. Primarily, the package provides functions for identifying similarities between the transcriptomic signatures of deletion strains, thereby associating genes of interest with others that may be functionally related. We describe how our software predicted a novel relationship between the yeast nucleoporin Nup170 and the Ctf18-RFC complex, which was confirmed experimentally, revealing a previously unknown link between nuclear pore complexes and the DNA replication machinery. To assess the package’s broader predictive capabilities, we performed a systematic evaluation that tested how well it predicted Gene Ontology (GO) annotations already applied to the subset of genes deleted in Deleteome strains. We show that our package predicted a majority of reported GO:*biological process* annotations with semantic similarities ranging from moderate to identical. We also discuss how our strategy for quantifying similarity between deletion strains, which relies on differential expression signatures, differs from other approaches that use global expression profiles and why it has the potential to identify functional relationships that might otherwise go undetected.
