## Supplementary for "DeleteomeTools: Utilizing a compendium of yeast deletion strain transcriptomes to identify co-functional genes": SupplementaryTables.xlsx

### Sheet: Table S1
Table S1. Names of Deleteome deletion strains and whether they were used to test Deleteome-Tools' predictive performance.
DeletionStrain	UsedToTestPredictivePerformance
abc1	TRUE
abf2	TRUE
aca1	FALSE
ace2	TRUE
ack1	FALSE
acm1	FALSE
aco1	TRUE
acs1	FALSE
ada2	FALSE
add66	TRUE
adr1	TRUE
aft1	TRUE
aft2	FALSE
ahc1	FALSE
aif1	FALSE
aim1	FALSE
air1	FALSE
air2	TRUE
akl1	TRUE
alk1	TRUE
alk2	FALSE
aly1	FALSE
ama1	FALSE
apc9	FALSE
apn1	FALSE
apn2	TRUE
apq12	FALSE
arg5_6	FALSE
arg80	FALSE
arg81	FALSE
arg82	TRUE
ark1	TRUE
aro3	FALSE
aro80	FALSE
arp5	FALSE
arp6	TRUE
arp8	TRUE
arr1	TRUE
arx1	TRUE
asc1	TRUE
ase1	TRUE
asf1	TRUE
asf2	FALSE
asg1	FALSE
ash1	FALSE
asi1	FALSE
asi2	TRUE
asi3	FALSE
ask10	FALSE
asm4	FALSE
asr1	FALSE
atg1	TRUE
atg10	TRUE
atg12	FALSE
atg13	FALSE
atg16	FALSE
atg17	TRUE
atg19	TRUE
atg2	FALSE
atg20	TRUE
atg21	TRUE
atg23	TRUE
atg24	TRUE
atg27	FALSE
atg29	TRUE
atg3	FALSE
atg31	FALSE
atg32	FALSE
atg4	FALSE
atg5	FALSE
atg6	TRUE
atg7	TRUE
atg8	FALSE
atg9	FALSE
azf1	TRUE
bas1	FALSE
bck1	TRUE
bck2	TRUE
bcs1	FALSE
bcy1	TRUE
bdf2	FALSE
bfa1	FALSE
bik1	TRUE
bim1	TRUE
bit61	FALSE
blm10	FALSE
bmh1	TRUE
bmh2	FALSE
bna5	FALSE
bre1	TRUE
bre5	TRUE
bro1	TRUE
brr1	TRUE
bsd2	TRUE
bsp1	FALSE
btt1	FALSE
bub2	FALSE
bud13	TRUE
bud20	TRUE
bud21	TRUE
bud22	TRUE
bud6	TRUE
bul1	TRUE
bul2	FALSE
bur2	TRUE
bye1	FALSE
cac1	TRUE
cac2	TRUE
cad1	TRUE
caf120	FALSE
caf130	FALSE
caf16	TRUE
caf17	TRUE
caf4	FALSE
caf40	FALSE
cap	FALSE
car2	TRUE
cat8	FALSE
cbf1	TRUE
cce1	FALSE
ccr4	TRUE
cdc26	TRUE
cdc40	TRUE
cdc73	TRUE
cdh1	TRUE
cdk8	TRUE
cex1	TRUE
cgi121	TRUE
cgr1	TRUE
cha4	TRUE
chd1	TRUE
chf1	TRUE
chf2	TRUE
chk1	TRUE
chl1	TRUE
chl4	TRUE
cho2	FALSE
chz1	TRUE
cin2	TRUE
cin4	TRUE
cin5	FALSE
cin8	TRUE
cka1	TRUE
cka2	TRUE
ckb1	TRUE
ckb2	TRUE
cki1	FALSE
cla4	TRUE
clb1	TRUE
clb2	TRUE
clb3	FALSE
clb4	FALSE
clb5	TRUE
clb6	FALSE
clg1	FALSE
cln1	TRUE
cln2	TRUE
cln3	TRUE
clu1	FALSE
cmk1	TRUE
cmk2	TRUE
cmp2	FALSE
cms1	FALSE
cna1	TRUE
cnb1	TRUE
cnn1	FALSE
cos111	TRUE
cpd1	FALSE
cpr1	TRUE
cpr6	TRUE
cpt1	FALSE
crf1	FALSE
crn1	FALSE
crp1	FALSE
crt10	FALSE
crz1	FALSE
csi1	TRUE
csm1	TRUE
csm2	FALSE
csm3	TRUE
csn12	FALSE
csn9	TRUE
csr2	FALSE
cst6	FALSE
cst9	TRUE
ctf18	TRUE
ctf19	TRUE
ctf3	TRUE
ctf4	TRUE
ctf8	TRUE
cth1	FALSE
cth2	TRUE
cti6	TRUE
ctk1	TRUE
ctl1	FALSE
ctr9	TRUE
cue1	TRUE
cue2	TRUE
cue3	FALSE
cue4	FALSE
cue5	TRUE
cul3	TRUE
cup2	FALSE
cup9	TRUE
cus2	TRUE
cwc15	TRUE
cwc21	FALSE
cwc27	FALSE
cyc3	FALSE
cycC	TRUE
dak1	FALSE
dal80	FALSE
dal81	TRUE
dal82	TRUE
das1	FALSE
dat1	TRUE
dbf20	FALSE
dbp1	FALSE
dbp3	TRUE
dbr1	TRUE
dcc1	TRUE
dcn1	TRUE
dcr2	TRUE
dcs1	TRUE
dcs2	FALSE
ddc1	FALSE
ddi1	TRUE
ddr48	TRUE
def1	TRUE
deg1	TRUE
dep1	TRUE
der1	FALSE
dhh1	TRUE
dia1	FALSE
did4	TRUE
dig1	TRUE
dig2	TRUE
din7	FALSE
dls1	TRUE
dmc1	FALSE
dnl4	FALSE
doa1	TRUE
doa4	TRUE
doc1	TRUE
don1	FALSE
dot1	TRUE
dot5	TRUE
dot6	FALSE
dpb3	TRUE
dpb4	TRUE
dse2	FALSE
dsk2	TRUE
dss1	TRUE
dst1	TRUE
duf1	FALSE
dun1	TRUE
dus3	TRUE
dyn1	TRUE
eaf1	TRUE
eaf3	TRUE
eaf5	FALSE
eaf6	TRUE
eaf7	TRUE
ebs1	TRUE
ecm1	FALSE
ecm2	FALSE
ecm22	FALSE
ecm23	FALSE
ecm30	FALSE
ecm32	FALSE
ecm5	FALSE
edc1	FALSE
edc2	FALSE
edc3	TRUE
ede1	TRUE
eds1	FALSE
efg1	TRUE
egd1	TRUE
egd2	FALSE
eki1	TRUE
ela1	TRUE
elc1	TRUE
elf1	TRUE
elg1	TRUE
elm1	TRUE
elp2	TRUE
elp4	TRUE
elp6	TRUE
erf2	TRUE
erg2	TRUE
eri1	TRUE
ert1	TRUE
esc1	TRUE
esc2	TRUE
esc8	TRUE
est1	TRUE
est2	TRUE
est3	TRUE
eug1	FALSE
exo1	TRUE
faa4	TRUE
fab1	TRUE
fap1	TRUE
far1	TRUE
fbp1	FALSE
fin1	TRUE
fir1	FALSE
fkh1	TRUE
fkh2	FALSE
fks1	TRUE
fks3	FALSE
flc2	TRUE
fmp38	TRUE
fmp48	TRUE
fob1	FALSE
fpr3	FALSE
fpr4	FALSE
fra2	TRUE
fun30	FALSE
fus3	TRUE
fyv6	FALSE
fzf1	TRUE
gal3	FALSE
gal4	FALSE
gal80	FALSE
gal83	TRUE
gap1	FALSE
gat1	FALSE
gat2	FALSE
gat3	FALSE
gat4	FALSE
gbp2	TRUE
gcn1	TRUE
gcn2	TRUE
gcn20	FALSE
gcn4	FALSE
gcn5	TRUE
gcr2	TRUE
gdb1	FALSE
gea1	FALSE
gfd1	FALSE
gga1	FALSE
gga2	TRUE
gin4	FALSE
gis1	TRUE
gis2	FALSE
gis3	TRUE
gis4	FALSE
glg1	TRUE
glg2	TRUE
glk1	TRUE
gln3	TRUE
glt1	FALSE
gpa2	TRUE
gpg1	FALSE
gph1	TRUE
gpr1	TRUE
gpt2	FALSE
grh1	FALSE
grr1	TRUE
grx2	TRUE
grx3	TRUE
grx4	TRUE
gsm1	FALSE
gsp2	FALSE
gsy1	FALSE
gsy2	FALSE
gtr1	TRUE
gts1	FALSE
gzf3	TRUE
haa1	TRUE
hac1	FALSE
hal5	TRUE
hal9	FALSE
ham1	FALSE
hap1	FALSE
hap2	TRUE
hap3	TRUE
hap4	TRUE
hap5	TRUE
hat1	FALSE
hat2	FALSE
hcm1	TRUE
hcr1	TRUE
hcs1	FALSE
hda1	TRUE
hda2	TRUE
hda3	TRUE
heh2	FALSE
hfm1	TRUE
hhf1	TRUE
hhf2	TRUE
hho1	FALSE
hht1	TRUE
hht2	TRUE
hif1	TRUE
hir1	TRUE
hir2	TRUE
hir3	TRUE
hmg1	FALSE
hmo1	TRUE
hms1	TRUE
hmt1	TRUE
hnt3	TRUE
hog1	TRUE
hom2	TRUE
hop1	TRUE
hop2	TRUE
hos1	FALSE
hos2	TRUE
hos3	TRUE
hos4	TRUE
hot1	FALSE
hpa2	TRUE
hpa3	FALSE
hpc2	FALSE
hpr5	FALSE
hrb1	FALSE
hrd1	TRUE
hrd3	TRUE
hrk1	FALSE
hrq1	FALSE
hrt3	TRUE
hsc82	FALSE
hse1	TRUE
hsl1	TRUE
hsm3	TRUE
hsn1	FALSE
hsp12	FALSE
hst1	TRUE
hst2	FALSE
hst3	TRUE
hst4	FALSE
hta2	TRUE
htb2	FALSE
htl1	TRUE
htz1	TRUE
hub1	FALSE
hug1	FALSE
hul4	FALSE
hul5	TRUE
hur1	TRUE
hxk1	TRUE
hxk2	TRUE
idp2	FALSE
idp3	FALSE
ies1	TRUE
ies2	FALSE
ies3	TRUE
ies4	TRUE
ies5	TRUE
ies6	TRUE
iki1	TRUE
iki3	TRUE
iks1	TRUE
ime1	FALSE
ime2	FALSE
ime4	TRUE
imh1	FALSE
iml3	TRUE
ino1	FALSE
ino2	FALSE
ino4	FALSE
inp52	TRUE
ioc2	FALSE
ioc3	TRUE
ioc4	TRUE
ipk1	FALSE
ira1	TRUE
ira2	TRUE
irc20	FALSE
irc25	TRUE
irc3	TRUE
irc5	FALSE
ire1	FALSE
irs4	TRUE
ist3	TRUE
isw1	TRUE
isw2	TRUE
isy1	FALSE
itc1	TRUE
itt1	FALSE
ixr1	TRUE
jem1	FALSE
jhd1	TRUE
jhd2	FALSE
jjj1	TRUE
jnm1	TRUE
jsn1	FALSE
kap114	FALSE
kap120	TRUE
kap122	TRUE
kap123	FALSE
kar3	TRUE
kar4	TRUE
kar5	FALSE
kcc4	TRUE
kem1	TRUE
kin1	TRUE
kin2	FALSE
kin3	TRUE
kin4	FALSE
kin82	TRUE
kip1	FALSE
kip2	FALSE
kip3	FALSE
kkq8	FALSE
kns1	FALSE
krh1	TRUE
krh2	TRUE
ksp1	FALSE
kss1	TRUE
kti12	TRUE
lap3	FALSE
lcb4	FALSE
lcb5	TRUE
lcl3	FALSE
ldb7	TRUE
lea1	TRUE
lee1	FALSE
lem3	TRUE
leo1	TRUE
leu3	TRUE
lge1	TRUE
lhp1	FALSE
lif1	FALSE
lin1	FALSE
loc1	TRUE
los1	TRUE
lrp1	TRUE
lsm1	TRUE
lsm12	TRUE
lsm6	TRUE
lsm7	FALSE
lte1	FALSE
ltp1	FALSE
ltv1	TRUE
lug1	FALSE
lys14	FALSE
mac1	TRUE
mad1	FALSE
mad2	FALSE
mad3	FALSE
mae1	FALSE
maf1	FALSE
mag1	FALSE
mag2	TRUE
mak31	FALSE
mal13	TRUE
mal33	FALSE
mam1	FALSE
mbf1	FALSE
mbp1	FALSE
mca1	FALSE
mck1	TRUE
mcm16	TRUE
mcm21	TRUE
mcm22	FALSE
mdm30	TRUE
mds3	TRUE
mdy2	TRUE
mec3	TRUE
med1	TRUE
med12	TRUE
med13	TRUE
med15	TRUE
med16	TRUE
med18	TRUE
med2	TRUE
med20	TRUE
med3	TRUE
med31	TRUE
med5	TRUE
med9	TRUE
mei4	FALSE
mei5	TRUE
mek1	FALSE
mep2	TRUE
mer1	FALSE
met10	FALSE
met13	TRUE
met18	TRUE
met28	TRUE
met31	TRUE
met32	TRUE
mf_alpha_1	TRUE
mf_alpha_2	TRUE
mfb1	TRUE
mft1	TRUE
mga1	TRUE
mga2	TRUE
mgs1	FALSE
mgt1	FALSE
mht1	TRUE
mig1	TRUE
mig2	TRUE
mig3	TRUE
mih1	TRUE
mip1	FALSE
mip6	FALSE
mkk1	TRUE
mkk2	TRUE
mks1	TRUE
mlh1	TRUE
mlh2	FALSE
mlh3	FALSE
mlp1	TRUE
mlp2	TRUE
mms1	TRUE
mms2	FALSE
mms22	FALSE
mms4	TRUE
mmt1	FALSE
mnd2	FALSE
mot3	TRUE
mph1	FALSE
mpp6	FALSE
mpt5	TRUE
mrc1	TRUE
mre11	TRUE
mrh1	FALSE
mrk1	TRUE
mrn1	TRUE
mrt4	TRUE
msc1	TRUE
msc3	FALSE
msc6	FALSE
msg5	FALSE
msh1	FALSE
msh2	TRUE
msh3	FALSE
msh5	FALSE
msh6	TRUE
msi1	TRUE
msl1	FALSE
msn1	FALSE
msn2	TRUE
msn4	TRUE
msn5	TRUE
mss11	TRUE
mth1	FALSE
mub1	TRUE
muc1	FALSE
mud2	TRUE
mum2	TRUE
mus81	TRUE
mvb12	TRUE
nab6	FALSE
nam7	TRUE
nap1	TRUE
nas6	FALSE
nat4	FALSE
nbp2	TRUE
nca2	FALSE
nce102	TRUE
ncl1	FALSE
ncs2	TRUE
ncs6	TRUE
nde1	FALSE
ndj1	FALSE
ndt80	FALSE
nej1	TRUE
nem1	TRUE
new1	TRUE
nfi1	TRUE
ngg1	TRUE
ngl1	FALSE
ngl2	FALSE
ngl3	TRUE
ngr1	FALSE
nhp10	TRUE
nhp6a	FALSE
nhp6b	FALSE
nkp1	FALSE
nkp2	TRUE
nmd2	TRUE
nmd4	TRUE
nnf2	FALSE
nop12	TRUE
nop13	FALSE
nop16	FALSE
nop6	TRUE
not3	TRUE
not4	TRUE
npl3	TRUE
npl6	TRUE
npr1	TRUE
npr2	FALSE
npt1	TRUE
nrg1	FALSE
nrg2	FALSE
nrm1	TRUE
nrp1	FALSE
ntc20	FALSE
ntg1	FALSE
ntg2	TRUE
nth1	FALSE
nth2	TRUE
nto1	TRUE
nup100	FALSE
nup120	TRUE
nup157	TRUE
nup170	TRUE
nup188	TRUE
nup2	TRUE
nup42	FALSE
nup53	FALSE
nup60	TRUE
nvj1	FALSE
oaf1	FALSE
oaf3	FALSE
oca1	TRUE
oca2	FALSE
oca4	FALSE
oca5	FALSE
oca6	FALSE
opi1	FALSE
opi3	FALSE
opy2	TRUE
osh2	FALSE
otu1	TRUE
pac1	FALSE
pac11	FALSE
paf1	TRUE
pan2	FALSE
pan3	FALSE
pap2	TRUE
pat1	TRUE
pau11	FALSE
pba1	TRUE
pbp1	FALSE
pbp2	FALSE
pbs2	TRUE
pch2	FALSE
pci8	TRUE
pcl1	FALSE
pcl10	FALSE
pcl2	FALSE
pcl5	FALSE
pcl6	TRUE
pcl8	TRUE
pcl9	FALSE
pct1	TRUE
pde1	FALSE
pde2	TRUE
pdr1	TRUE
pdr3	TRUE
pdr5	TRUE
pdr8	FALSE
pep3	TRUE
pep4	FALSE
pep5	TRUE
pep7	TRUE
pes4	TRUE
pet112	TRUE
pex10	TRUE
pex12	TRUE
pex2	TRUE
pex22	TRUE
pex4	TRUE
pex5	TRUE
pfk1	TRUE
pfk2	TRUE
pfk26	FALSE
pfk27	TRUE
pgm1	TRUE
pgm2	FALSE
phd1	TRUE
pho13	TRUE
pho2	TRUE
pho23	TRUE
pho4	TRUE
pho80	TRUE
pho81	FALSE
pho84	TRUE
pho85	TRUE
phr1	FALSE
pib1	TRUE
pib2	TRUE
pif1	TRUE
pig1	TRUE
pih1	TRUE
pil1	FALSE
pin4	TRUE
pip2	TRUE
pkh1	TRUE
pkh3	TRUE
plc1	TRUE
plm2	TRUE
pmd1	TRUE
pml1	FALSE
pml39	TRUE
pms1	TRUE
pnc1	FALSE
poc4	FALSE
pog1	FALSE
pol32	TRUE
pol4	FALSE
pom152	FALSE
pom34	FALSE
ppg1	TRUE
pph21	FALSE
pph22	FALSE
pph3	TRUE
ppq1	FALSE
ppr1	TRUE
pps1	FALSE
ppt1	TRUE
ppz1	TRUE
ppz2	TRUE
pre9	TRUE
prk1	FALSE
prm3	FALSE
prm5	FALSE
prr1	TRUE
prr2	TRUE
psh1	TRUE
psk1	TRUE
psk2	TRUE
pso2	FALSE
psr1	TRUE
psr2	FALSE
psy2	TRUE
psy3	FALSE
ptc1	TRUE
ptc2	TRUE
ptc3	TRUE
ptc4	TRUE
ptc5	TRUE
ptc7	TRUE
pth2	TRUE
ptk1	TRUE
ptk2	TRUE
ptp1	TRUE
ptp2	TRUE
ptp3	TRUE
ptr2	FALSE
pub1	TRUE
puf2	FALSE
puf3	TRUE
puf4	TRUE
puf6	TRUE
pus1	TRUE
pus7	FALSE
pus9	FALSE
put1	FALSE
put3	TRUE
pyc1	FALSE
pyc2	FALSE
qri7	TRUE
rad1	TRUE
rad10	FALSE
rad14	TRUE
rad16	TRUE
rad17	FALSE
rad18	TRUE
rad23	TRUE
rad24	TRUE
rad26	TRUE
rad27	TRUE
rad28	FALSE
rad30	FALSE
rad33	FALSE
rad34	FALSE
rad4	TRUE
rad5	TRUE
rad50	FALSE
rad52	FALSE
rad54	TRUE
rad55	TRUE
rad57	TRUE
rad59	FALSE
rad6	TRUE
rad7	FALSE
rad9	FALSE
rai1	TRUE
ram1	FALSE
ras1	FALSE
ras2	TRUE
rbg2	FALSE
rce1	FALSE
rck1	TRUE
rck2	FALSE
rcm1	TRUE
rco1	TRUE
rcy1	TRUE
rdh54	FALSE
rdi1	FALSE
rdr1	TRUE
rds1	TRUE
rds2	TRUE
rec102	FALSE
rec104	TRUE
rec107	FALSE
rec114	FALSE
rec8	FALSE
red1	FALSE
reg1	TRUE
reh1	TRUE
rev1	FALSE
rev3	FALSE
rex2	FALSE
rex3	FALSE
rex4	FALSE
rfm1	TRUE
rfx1	TRUE
rgm1	TRUE
rgp1	FALSE
rgs2	FALSE
rgt1	FALSE
rgt2	TRUE
ric1	TRUE
rif1	TRUE
rif2	FALSE
rim1	FALSE
rim101	TRUE
rim11	TRUE
rim15	TRUE
rim4	FALSE
ris1	TRUE
rkr1	FALSE
rlm1	TRUE
rmd5	FALSE
rme1	TRUE
rmi1	TRUE
rnh1	FALSE
rnh201	FALSE
rnh202	FALSE
rnh203	FALSE
rnh70	FALSE
rnp1	FALSE
rnr4	TRUE
rny1	TRUE
rom1	FALSE
rox1	TRUE
rpa12	TRUE
rpa14	TRUE
rpa49	TRUE
rpb9	TRUE
rpd3	TRUE
rph1	TRUE
rpi1	TRUE
rpl16a	TRUE
rpl38	FALSE
rpn10	TRUE
rpn13	FALSE
rpn14	FALSE
rpn4	TRUE
rpo41	FALSE
rps0b	TRUE
rps21a	TRUE
rrd1	FALSE
rri1	FALSE
rri2	FALSE
rrm3	TRUE
rrp6	TRUE
rrp8	TRUE
rrt14	FALSE
rsa1	TRUE
rsa3	TRUE
rsc1	TRUE
rsc2	FALSE
rsc30	TRUE
rsf1	FALSE
rsf2	FALSE
rsr1	FALSE
rtf1	TRUE
rtg1	TRUE
rtg2	TRUE
rtg3	TRUE
rtr1	TRUE
rtr2	FALSE
rts1	TRUE
rts3	FALSE
rtt102	FALSE
rtt103	TRUE
rtt106	TRUE
rtt107	TRUE
rtt109	FALSE
rub1	FALSE
rup1	TRUE
rxt2	TRUE
rxt3	TRUE
sac1	TRUE
sac3	TRUE
sae2	FALSE
saf1	TRUE
sak1	FALSE
sam1	TRUE
sam3	TRUE
sam4	TRUE
san1	TRUE
sap155	TRUE
sap185	TRUE
sap190	TRUE
sap30	TRUE
sap4	FALSE
sas2	TRUE
sas3	TRUE
sas4	TRUE
sas5	TRUE
sat4	TRUE
sbp1	FALSE
scp160	FALSE
scs2	TRUE
scy1	FALSE
sdc25	TRUE
sdp1	TRUE
sds3	TRUE
sef1	FALSE
seh1	TRUE
sem1	TRUE
ser2	TRUE
set2	TRUE
set3	TRUE
set4	TRUE
set5	FALSE
set6	FALSE
set7	FALSE
sfb2	FALSE
sfg1	FALSE
sfl1	TRUE
sfp1	TRUE
sgf11	TRUE
sgf29	TRUE
sgf73	TRUE
sgn1	FALSE
sgs1	TRUE
sgt2	FALSE
sha3	TRUE
she2	FALSE
shg1	FALSE
shr5	TRUE
shu1	FALSE
sif2	TRUE
sim1	FALSE
sin3	TRUE
sip1	TRUE
sip2	TRUE
sip3	TRUE
sip4	FALSE
sir1	TRUE
sir2	TRUE
sir3	TRUE
sir4	TRUE
sis2	FALSE
sit4	TRUE
siw14	TRUE
siz1	TRUE
ski2	TRUE
ski3	TRUE
ski7	TRUE
ski8	TRUE
skm1	FALSE
skn7	TRUE
sko1	TRUE
skp2	TRUE
sky1	TRUE
sla1	TRUE
slf1	FALSE
sli1	FALSE
slk19	TRUE
slt2	TRUE
slx1	FALSE
slx4	FALSE
slx5	FALSE
slx8	TRUE
slx9	TRUE
smi1	TRUE
smk1	TRUE
sml1	FALSE
smm1	FALSE
smp1	TRUE
snf1	FALSE
snf11	TRUE
snf12	TRUE
snf2	TRUE
snf3	FALSE
snf4	TRUE
snf5	TRUE
snf6	TRUE
snf7	TRUE
snf8	TRUE
snl1	TRUE
snt1	TRUE
snt2	TRUE
snt309	TRUE
sok1	FALSE
sok2	TRUE
sol1	FALSE
spg5	FALSE
spo11	FALSE
spo12	TRUE
spo13	FALSE
spo22	FALSE
spo7	TRUE
sps1	FALSE
sps18	FALSE
sps4	TRUE
spt2	TRUE
spt20	TRUE
spt21	TRUE
spt23	TRUE
spt3	TRUE
spt4	TRUE
spt7	TRUE
spt8	TRUE
sqs1	TRUE
src1	TRUE
srl3	FALSE
srl4	TRUE
srn2	TRUE
sro9	FALSE
srp40	FALSE
srx1	FALSE
ssb2	TRUE
ssd1	TRUE
ssf1	TRUE
ssf2	FALSE
ssk1	TRUE
ssk2	TRUE
ssk22	TRUE
ssm4	TRUE
ssn6	TRUE
stb2	FALSE
stb3	FALSE
stb4	FALSE
stb5	FALSE
stb6	FALSE
std1	FALSE
ste11	TRUE
ste12	TRUE
ste14	TRUE
ste20	TRUE
ste23	FALSE
ste5	TRUE
ste50	TRUE
ste7	TRUE
sti1	TRUE
stm1	TRUE
stp1	TRUE
stp2	TRUE
stp3	FALSE
stp4	FALSE
sub1	TRUE
sum1	TRUE
sus1	TRUE
sut1	TRUE
sut2	TRUE
swa2	TRUE
swc3	TRUE
swc5	TRUE
swc7	TRUE
swe1	TRUE
swh1	FALSE
swi3	TRUE
swi4	TRUE
swi5	TRUE
swi6	TRUE
swm1	TRUE
swp82	FALSE
swr1	TRUE
swt21	TRUE
sxm1	TRUE
syc1	FALSE
syf2	FALSE
tad1	TRUE
tan1	FALSE
tax4	TRUE
tbs1	FALSE
tcb3	FALSE
tco89	TRUE
tdp1	FALSE
tea1	FALSE
tec1	TRUE
tel1	TRUE
tep1	FALSE
tex1	FALSE
tfb5	TRUE
tgs1	TRUE
thi2	TRUE
thi3	FALSE
tho1	FALSE
thp1	FALSE
thp2	TRUE
thr1	TRUE
thr4	TRUE
tif2	TRUE
tif4631	TRUE
tif4632	FALSE
tip41	TRUE
tlc1	FALSE
tma20	TRUE
tma22	TRUE
tma23	TRUE
tma46	FALSE
tma64	FALSE
tod6	TRUE
tof1	TRUE
tof2	FALSE
tom1	TRUE
top1	TRUE
top3	TRUE
tor1	TRUE
tos3	FALSE
tos4	FALSE
tos8	FALSE
tpa1	FALSE
tpk1	FALSE
tpk2	TRUE
tpk3	TRUE
tpp1	FALSE
tps2	TRUE
tps3	TRUE
tre1	FALSE
trf5	FALSE
tri1	FALSE
trm1	TRUE
trm10	TRUE
trx1	FALSE
trx2	TRUE
tsl1	FALSE
tsr2	TRUE
tub3	FALSE
tul1	TRUE
tup1	TRUE
tus1	TRUE
twf1	FALSE
tye7	TRUE
uaf30	TRUE
uba3	TRUE
uba4	TRUE
ubc11	TRUE
ubc12	TRUE
ubc4	TRUE
ubc5	TRUE
ubc6	TRUE
ubc7	TRUE
ubc8	TRUE
ubi4	TRUE
ubp1	TRUE
ubp10	TRUE
ubp11	FALSE
ubp12	FALSE
ubp13	TRUE
ubp14	TRUE
ubp15	TRUE
ubp16	TRUE
ubp2	FALSE
ubp3	TRUE
ubp5	FALSE
ubp6	TRUE
ubp7	FALSE
ubp8	TRUE
ubp9	FALSE
ubr1	TRUE
ubr2	FALSE
ubs1	TRUE
ubx2	TRUE
ubx3	FALSE
ubx4	TRUE
ubx5	FALSE
ubx6	FALSE
ubx7	FALSE
ufd2	FALSE
ufd4	TRUE
ufo1	FALSE
uga1	FALSE
uga3	FALSE
uip4	TRUE
ula1	FALSE
ume1	TRUE
upc2	TRUE
upf3	TRUE
ura7	TRUE
urc2	FALSE
ure2	TRUE
urm1	TRUE
urn1	FALSE
usa1	TRUE
usv1	FALSE
utp30	TRUE
vac8	TRUE
vam3	TRUE
vam6	TRUE
vhr1	TRUE
vhs1	TRUE
vid24	TRUE
vid28	TRUE
vid30	TRUE
vik1	FALSE
vps1	TRUE
vps13	TRUE
vps15	TRUE
vps16	TRUE
vps24	TRUE
vps25	TRUE
vps27	TRUE
vps28	TRUE
vps3	TRUE
vps36	TRUE
vps4	TRUE
vps41	TRUE
vps71	TRUE
vps72	TRUE
vps75	TRUE
vps8	TRUE
vps9	TRUE
war1	TRUE
wss1	TRUE
wtm1	TRUE
wtm2	TRUE
xbp1	FALSE
yaf9	TRUE
yak1	TRUE
yal027w	TRUE
yal044w_a	TRUE
yap1	TRUE
yap3	TRUE
yap5	FALSE
yap6	FALSE
yap7	FALSE
yat1	FALSE
ybl010c	FALSE
ybl028c	FALSE
ybl055c	FALSE
ybp2	TRUE
ybr028c	TRUE
ybr030w	FALSE
ybr062c	FALSE
ybr141c	FALSE
ybr225w	FALSE
ybr271w	FALSE
ybr285w	FALSE
ybt1	FALSE
yck1	TRUE
yck2	FALSE
yck3	TRUE
ycr016w	FALSE
ydl025c	FALSE
ydl089w	FALSE
ydr026c	FALSE
ydr034w_b	FALSE
ydr049w	FALSE
ydr063w	FALSE
ydr131c	TRUE
ydr266c	TRUE
ydr306c	FALSE
ydr370c	FALSE
ydr514c	FALSE
yel043w	FALSE
yer064c	FALSE
yer130c	FALSE
yer137c	FALSE
yer184c	FALSE
yfl052w	TRUE
yfr032c	FALSE
ygk3	TRUE
ygl059w	FALSE
ygl082w	FALSE
ygr021w	FALSE
ygr067c	FALSE
ygr071c	TRUE
ygr122w	TRUE
ygr203w	TRUE
ygr250c	FALSE
ygr283c	FALSE
yhb1	FALSE
yhl010c	FALSE
yhp1	FALSE
yhr003c	TRUE
yhr032w	FALSE
yhr033w	FALSE
yhr087w	FALSE
yhr192w	FALSE
yhr202w	FALSE
yil001w	FALSE
yil014c_a	FALSE
yil042c	FALSE
yim1	FALSE
yjl043w	FALSE
yjl049w	FALSE
yjl206c	FALSE
yjr030c	FALSE
yjr096w	TRUE
ykl027w	TRUE
ykl091c	FALSE
ykl107w	FALSE
ykl161c	FALSE
ykl171w	FALSE
ykl222c	FALSE
ykr017c	TRUE
ykr023w	TRUE
ykr059w	FALSE
yku70	TRUE
yku80	FALSE
ylh47	FALSE
yll032c	FALSE
yll054c	FALSE
ylr143w	TRUE
ylr224w	TRUE
ylr253w	FALSE
ylr271w	FALSE
ylr278c	FALSE
ylr296w	FALSE
ylr352w	FALSE
ylr364w	FALSE
ylr419w	FALSE
ylr445w	FALSE
ylr455w	TRUE
yme2	FALSE
yml081w	TRUE
yml082w	FALSE
yml119w	FALSE
ymr003w	FALSE
ymr031c	FALSE
ymr074c	FALSE
ymr1	FALSE
ymr209c	FALSE
ymr258c	TRUE
ymr291w	TRUE
ymr293c	FALSE
ymr310c	FALSE
ymr315w	FALSE
ynk1	FALSE
ynl155w	TRUE
ynl213c	FALSE
ynr004w	FALSE
ynr047w	TRUE
ynr063w	FALSE
yol053w	FALSE
yol086w_a	FALSE
yol138c	TRUE
yol159c	FALSE
yor051c	FALSE
yor052c	FALSE
yor251c	TRUE
yor338w	FALSE
yos9	TRUE
yox1	FALSE
ypk1	TRUE
ypk2	TRUE
ypl066w	FALSE
ypl109c	FALSE
ypl141c	TRUE
ypl150w	TRUE
ypl199c	FALSE
ypl216w	FALSE
ypl236c	FALSE
ypl247c	FALSE
ypl260w	FALSE
ypr013c	FALSE
ypr015c	FALSE
ypr022c	FALSE
ypr078c	FALSE
ypr106w	TRUE
ypr153w	TRUE
ypr174c	FALSE
ypr196w	FALSE
yps1	FALSE
ypt31	TRUE
ypt6	FALSE
ypt7	TRUE
yra2	FALSE
yrm1	FALSE
yrr1	FALSE
yta7	FALSE
yuh1	FALSE
yvh1	TRUE
zap1	TRUE
zds1	FALSE
zds2	FALSE
zip1	FALSE
zwf1	TRUE

### Sheet: Table S2
Table S2. Examples of predicted GO:biological process annotations for Nup170 that match reported annotations with semantic similarity scores close to (within 5% of) 0.7 (top rows) or 0.5 (bottom rows). The annotation pairs in each row are included to illustrate the relatedness between GO terms with a certain level of semantic similarity and do not necessarily reflect the best matching predicted a…
Reported GO annotation	Predicted GO annotation	Semantic similarity (Lin metric)
GO:0007059 - chromosome segregation	GO:1903047 - mitotic cell cycle process	0.73
GO:0007059 - chromosome segregation	GO:1901987 - regulation of cell cycle phase transition	0.665
GO:0007059 - chromosome segregation	GO:0010564 - regulation of cell cycle process	0.701
GO:0007059 - chromosome segregation	GO:0044770 - cell cycle phase transition	0.684
GO:0007059 - chromosome segregation	GO:1903046 - meiotic cell cycle process	0.705
GO:0034398 - telomere tethering at nuclear periphery	GO:0051656 - establishment of organelle localization	0.725
GO:0034398 - telomere tethering at nuclear periphery	GO:0000054 - ribosomal subunit export from nucleus	0.672
GO:0034398 - telomere tethering at nuclear periphery	GO:0033750 - ribosome localization	0.673
GO:0031507 - heterochromatin formation	GO:0006996 - organelle organization	0.496
GO:0031507 - heterochromatin formation	GO:0043244 - regulation of protein-containing complex disassembly	0.504
GO:0031507 - heterochromatin formation	GO:0044773 - mitotic DNA damage checkpoint signaling	0.51
GO:0031507 - heterochromatin formation	GO:0048522 - positive regulation of cellular process	0.476
GO:0036228 - protein localization to nuclear inner membrane	GO:0033036 - macromolecule localization	0.491
GO:0036228 - protein localization to nuclear inner membrane	GO:0006886 - intracellular protein transport	0.486
GO:0036228 - protein localization to nuclear inner membrane	GO:0015031 - protein transport	0.512
GO:0036228 - protein localization to nuclear inner membrane	GO:0045184 - establishment of protein localization	0.518
